# The human DEAD-box protein DDX3X regulates host and viral mRNA translation during Sendai Virus infection

**DOI:** 10.64898/2026.03.08.707086

**Authors:** Cathal S. Ryan, Dimitrios G. Anastasakis, Ahsan H. Polash, Elizabeth Sitko, Markus Hafner, Martina Schröder

## Abstract

DDX3X is a multifunctional DEAD-box RNA helicase with important roles in translation initiation and antiviral innate immune signaling, yet it is currently unknown whether viral infection affects its interactions with host RNAs. Here, we define the transcriptome-wide binding landscape of endogenous DDX3X in Sendai virus-infected human cells using PAR-CLIP. We show that DDX3X maintains its preference for GC-rich, highly structured 5′UTR regions during infection, but acquires a distinct set of infection-induced targets, including *IFNB1* and multiple interferon-stimulated genes. We demonstrate that DDX3X directly binds the *IFNB1* 5′UTR and promotes its translation, establishing a previously unrecognized post-transcriptional mechanism contributing to DDX3X-dependent IFN-β production. We also evaluated DDX3X’s binding to SeV RNAs and concluded that DDX3X is likely not actively recruited by SeV or has a significant effect on its viral life cycle. Our findings add a novel dimension to DDX3X’s involvement in anti-viral immunity with implications for further therapeutic development of DDX3X inhibitors.
