## Supplemental tables for "The human DEAD-box protein DDX3X regulates host and viral mRNA translation during Sendai Virus infection"

### Sheet: Table S1 PAR-CLIPOligoSeqs
Oligo Name	Sequence 5'-3'
3' Fluorescent RNA Adapter	rAppNN[6-mer barcode]TGGAATTCTCGGGT[AlexaFluor-647]GCCAAGG-[AlexaFluor-647]
5' Adapter	(aminolinker)GTTCAGAGTTCTACAGTCCGACGATCrNrNrNrN
RT Primer	GCCTTGGCACCCGAGAATTCCA
5' Short Primer	CTTCAGAGTTCTACAGTCCGACGA
5' Long Primer	AATGATACGGCGACCACCGAGATCTACACGTTCAGAGTTCTACAGTCCGA
3' Long Index Primer	CAAGCAGAAGACGGCATACGAGAT[6-mer index]GTGACTGGAGTTCCTTGGCACCCGAGAATTCCA

### Sheet: Table S2 PCR Oligos
Primer Name	Sequence 5'-3'
IFNB1 Fw	CTTTTGCAAAAAGCTTATTCTAACTGCAACCTTTCGAAGCCTTT
IFNB1 5'UTR Rv	TTGGCGTCTTCCATGGGTTGACAACACGAACAGTGT
IFNB1 CDS_25 Rv	TTGGCGTCTTCCATGGTTTGGAGGAGACACTTGTTG
IFNB1 CDS_40 Rv	TTGGCGTCTTCCATGGACAACAGGAGAGCAATTTGGAGGAG
SeV N Fw	CTTTTGCAAAAAGCTTAGGGTCAAAGTATCCACCCTGAGG
SeV N Rv	TTGGCGTCTTCCATGGTCACACTTGGGCCTAGTACGAAC
SeV HN Fw	CTTTTGCAAAAAGCTTAGGGTGAAAGTGAGGTCGCG
SeV HN Rv	TTGGCGTCTTCCATGGTAGTGCTACCACTAGGAGAGG
SeV C'/P/C Fw	CTTTTGCAAAAAGCTTAGGGTGAAAGTTCATCCACTGATCG
SeV C'/C Rv	TTGGCGTCTTCCATGGGACAGGACAGCATCGAGGAATCC
SeV P Rv	TTGGCGTCTTCCATGGACAGGACAGCATCGAGGAATCC
SeV L Fw	CTTTTGCAAAAAGCTTAGGGTGAATGGGAAGCTTGC
SeV L Rv	TTGGCGTCTTCCATGGAGACGTGCAACTGTGCTATCTTCC

### Sheet: Table S3 Reporter Inserts
Name	Sequence 5'-3'
Rac1 5'UTR + 34 CDS	CTGTTTCTCTGCAGTTTTCCTCAGCTTTGGGTGGTGGCCGCTGCCGGGCATCGGCTTCCAGTCCGCGGAGGGCGAGGCGGCGTGGACAGCGGCCCCGGCACCCAGCGCCCCGCCGCCCGCAAGCCGCGCGCCCGTCCGCCGCGCCCCGAGCCCGCCGCTTCCTATCTCAGCGCCCTGCCGCCGCCGCCGCGGCCCAGCGAGCGGCCCTGATGCAGGCCATCAAGTGTGTGGTGGTGGGAGACG
SeV N 5'UTR + 49 CDS	AGGGTCAAAGTATCCACCCTGAGGAGCAGGTTCCAGACCCTTTGCTTTGCTGCCAAAGTTCACGATGGCCGGGTTGTTGAGCACCTTCGATACATTTAGCTCTAGGAGGAGCG
SeV HN 5'UTR + 61 CDS	AGGGTGAAAGTGAGGTCGCGCGGTACTTTAGCTTTCACCCCAAACAAGCACAGATCATGGATGGTGATAGGGGCAAACGTGACTCGTACTGGTCTACCTCTCCTAGTGGTAGCACTA
SeV L 5'UTR + 103 CDS	AGGGTGAATGGGAAGCTTGCCATAGGTCATGGATGGGCAGGAGTCCTCCCAAAACCCTTCTGACATACTCTATCCAGAATGCCACCTGAACTCTCCCATAGTCAGGGGGAAGATAGCACAGTTGCACGTCT
SeV C'/C 5'UTR + 99 CDS	AGGGTGAAAGTTCATCCACTGATCGGCTCAGGCAAGGCCACACCCAACCCCACCGACCACACCCAGCAGTCGAGACAGCCACGGCTTCGGCTACACTTACCGCATGGATCAAGATGCCTTCATTCTTAAAGAAGATTCTGAAGTTGAGAGGGAGGCGCCAGGAGGAAGAGAGTCGCTCTCGGATGTTATCGGATTCCTCGATGCTGTCC GTC
SeV P 5'UTR + 109 CDS	AGGGTGAAAGTTCATCCACTGATCGGCTCAGGCAAGGCCACACCCAACCCCACCGACCACACCCAGCAGTCGAGACAGCCACGGCTTCGGCTACACTTACCGCATGGATCAAGATGCCTTCATTCTTAAAGAAGATTCTGAAGTTGAGAGGGAGGCGCCAGGAGGAAGAGAGTCGCTCTCGGATGTTATCGGATTCCTCGATGCTGTCCTGT
IFNB 5'UTR	ATTCTAACTGCAACCTTTCGAAGCCTTTGCTCTGGCACAACAGGTAGTAGGCGACACTGTTCGTGTTGTCAAC
IFNB 5'UTR + 25 CDS	ATTCTAACTGCAACCTTTCGAAGCCTTTGCTCTGGCACAACAGGTAGTAGGCGACACTGTTCGTGTTGTCAACATGACCAACAAGTGTCTCCTCCAAA
IFNB 5'UTR + 40 CDS	ATTCTAACTGCAACCTTTCGAAGCCTTTGCTCTGGCACAACAGGTAGTAGGCGACACTGTTCGTGTTGTCAACATGACCAACAAGTGTCTCCTCCAAATTGCTCTCCTGTTGT
